# ICELLNET: a transcriptome-based framework to dissect intercellular communication

**DOI:** 10.1101/2020.03.05.976878

**Authors:** Floriane Noël, Lucile Massenet-Regad, Irit Carmi-Levy, Antonio Cappuccio, Maximilien Grandclaudon, Coline Trichot, Yann Kieffer, Fatima Mechta-Grigoriou, Vassili Soumelis

## Abstract

Cell-to-cell communication can be inferred from ligand-receptor expression in cell transcriptomic datasets. However, important challenges remain: 1) global integration of cell-to-cell communication, 2) biological interpretation, and 3) application to individual cell population transcriptomic profiles. We developed ICELLNET, a transcriptomic-based framework integrating: 1) an original expert-curated database of ligand-receptor interactions accounting for multiple subunits expression, 2) quantification of communication scores, 3) the possibility to connect a cell population of interest with 31 reference human cell types (BioGPS), and 4) three visualization modes to facilitate biological interpretation. We applied ICELLNET to uncover different communication in breast cancer associated fibroblast (CAF) subsets. ICELLNET also revealed autocrine IL-10 as a switch to control human dendritic cell communication with up to 12 other cell types, four of which were experimentally validated. In summary, ICELLNET is a global, versatile, biologically validated, and easy-to-use framework to dissect cell communication from single or multiple cell-based transcriptomic profile(s).
