## Supplementary Table S1 for "ICELLNET: a transcriptome-based framework to dissect intercellular communication"

### Sheet: All
Ligand 1	Ligand 2	Receptor 1	Receptor 2	Receptor 3	Alias	Family	Subfamily	Classifications	Source for interaction	PubMed ID	Comments
HLA-A		LILRB1				Antigen binding		Antigen binding		9285411; 9382880
HLA-B		LILRB1				Antigen binding		Antigen binding		9285411; 9382880
HLA-C		LILRB1				Antigen binding		Antigen binding		9285411; 9382880
HLA-F		LILRB1				Antigen binding		Antigen binding		9285411; 9382880
HLA-G		LILRB1				Antigen binding		Antigen binding		9285411; 9382880
IGHG1	IGLC1	FCGR3B				Antigen binding		Antigen binding		10917521
IGHG1	IGLC1	FCGR2B				Antigen binding		Antigen binding
TGFB1		TGFBR1	TGFBR2			Checkpoint	TGF	Checkpoint/Cytokine/TGF		7693660; 1333888; 8242743
TGFB2		TGFBR1	TGFBR2			Checkpoint	TGF	Checkpoint/Cytokine/TGF		7693660
TGFB3		TGFBR1	TGFBR2			Checkpoint	TGF	Checkpoint/Cytokine/TGF		7693660
CD40LG		CD40			TNFSF5= CD40	Checkpoint	TNF	Cytokine/Checkpoint	CellPhoneDB	11163401
CD70		CD27			CD70=CD27L	Checkpoint	TNF	Cytokine/Checkpoint	CellPhoneDB/HPMR/Kirouac2010/ Ramilowski2015	8120384 ; 26697006
TNFSF18		TNFRSF18			TNFRSF18=GITR	Checkpoint	TNF	TNF Family/Cytokine/Checkpoint	CellPhoneDB;GO_lig_rec;HPMR;Kirouac2010;Ramilowski2015	11239407
TNFSF4		TNFRSF4			TNFSF4 = OX40L	Checkpoint	TNF	TNF Family/Cytokine/Checkpoint	GO_lig_rec;HPMR;Kirouac2010;Ramilowski2015;Signor	11239407
TNFSF9		TNFRSF9				Checkpoint	TNF	TNF Family/Cytokine/Checkpoint	CellPhoneDB;GO_lig_rec;HPMR;Ramilowski2015;SPIKE	11239407
CD86		CTLA4			CD86=B7-2	Checkpoint		Checkpoint	Reactome / IUPHAR-DB	10583602 ; 11976720	CTLA4 homodimers
CD80		CTLA4			CD80=B7-1	Checkpoint		Checkpoint	Reactome	10583602
CD86		CD28			CD86=B7-2	Checkpoint		Checkpoint	Reactome / IUPHAR DB / BioGRID	18205792
CD80		CD28			CD80=B7-1	Checkpoint		Checkpoint	Reactome / IUPHAR DB / BioGRID	7545666
ICOSLG		ICOS				Checkpoint		Checkpoint	Reactome / CellPhoneDB	14599850 ; 23954143
PDCD1LG2		PDCD1			B7-H1 = PDCD1LG2	Checkpoint		Checkpoint	CellPhoneDB / Innate DB / Reactome	23954143
CD274		PDCD1			CD274 = PDL1	Checkpoint		Checkpoint	CellPhoneDB / Innate DB / Reactome	23954143
BTLA		TNFRSF14			TNFRSF14 = HVEM	Checkpoint		Checkpoint	Ramilowski2015 / Reactome	15568026; 12796776
LGALS9		HAVCR2			HAVCR2= Tim-3	Checkpoint		Checkpoint	CellPhoneDB / Reactome	16286920 ; 27192565
CCL1		CCR8				Chemokine		Chemokine		9207005
CCL11		CXCR3				Chemokine		Chemokine		22633458
CCL11		CCR2				Chemokine		Chemokine		22633458
CCL11		CCR3				Chemokine		Chemokine	CellPhoneDB;Guide2Pharma;Kirouac2010;Ramilowski2015;Signor	22633458
CCL13		CCR2				Chemokine		Chemokine		22633458
CCL13		CCR3				Chemokine		Chemokine		22633458
CCL14		CCR1				Chemokine		Chemokine		22633458
CCL14		CCR3				Chemokine		Chemokine	CellPhoneDB;GO_lig_rec;Ramilowski2015	22633458
CCL14		CCR5				Chemokine		Chemokine		22633458
CCL15		CCR1				Chemokine		Chemokine	CellPhoneDB/ Guide2Pharma;Kirouac2010;Ramilowski2015	9346309
CCL15		CCR3				Chemokine		Chemokine	CellPhoneDB/Guide2Pharma;Ramilowski2015	9346309
CCL16		CCR1				Chemokine		Chemokine		22633458
CCL16		HRH4				Chemokine		Chemokine	CellPhoneDB;Guide2Pharma;Ramilowski2015;guidetopharmacology.org	15265943
CCL16		CCR2				Chemokine		Chemokine	CellPhoneDB;GO_lig_rec;Ramilowski2015	22633458
CCL16		CCR5				Chemokine		Chemokine		22633458
CCL16		CCR8				Chemokine		Chemokine		22633458
CCL17		CCR4				Chemokine		Chemokine		22633458
CCL19		CCR7				Chemokine		Chemokine		22633458
CCL19		CCRL2				Chemokine		Chemokine		22633458
CCL2		CCR2				Chemokine		Chemokine		22633458
CCL20		CCR6				Chemokine		Chemokine		22633458
CCL21		CCR7				Chemokine		Chemokine		22633458
CCL22		CCR4				Chemokine		Chemokine		22633458
CCL23		CCR1				Chemokine		Chemokine		22633458
CCL24		CCR3				Chemokine		Chemokine		22633458
CCL25		CCR9				Chemokine		Chemokine		22633458
CCL26		CCR1				Chemokine		Chemokine	CellPhoneDB/Ramilowski2015;SignaLink3	22633458
CCL26		CCR2				Chemokine		Chemokine	CellPhoneDB/Ramilowski2015;SignaLink3	22633458
CCL26		CCR3				Chemokine		Chemokine	CellPhoneDB/Ramilowski2015;SignaLink3	22633458
CCL26		CCR5				Chemokine		Chemokine	SignaLink	22633458
CCL26		CX3CR1				Chemokine		Chemokine	SignaLink	22633458
CCL27		CCR10				Chemokine		Chemokine		22633458
CCL28		CCR10				Chemokine		Chemokine	CellPhoneDB;Ramilowski2015;guidetopharmacology.org	22633458
CCL28		CCR3				Chemokine		Chemokine	CellPhoneDB;Ramilowski2015;guidetopharmacology.org	22633458
CCL3		CCR1				Chemokine		Chemokine		22633458
CCL3		CCR5				Chemokine		Chemokine		22633458
CCL4		CCR5				Chemokine		Chemokine		22633458
CCL5		CCR1				Chemokine		Chemokine		22633458
CCL5		CCR3				Chemokine		Chemokine	CellPhoneDB;Guide2Pharma;HPMR;Ramilowski2015;Signor	22633458
CCL5		CCR5				Chemokine		Chemokine		22633458
CCL7		CCR1				Chemokine		Chemokine		22633458
CCL7		CCR3				Chemokine		Chemokine	CellPhoneDB;GO_lig_rec;Guide2Pharma;Ramilowski2015	22633458
CCL7		CCR5				Chemokine		Chemokine		22633458
CCL7		CCR2				Chemokine		Chemokine		22633458
CCL8		CCR2				Chemokine		Chemokine		22633458
CCL8		CCR5				Chemokine		Chemokine	CellPhoneDB;GO_lig_rec;Guide2Pharma;Ramilowski2015;SPIKE	22633458
CCL8		CCR1				Chemokine		Chemokine		22633458
CCL3L1		CCR5				Chemokine		Chemokine	Ramilowski2015;SPIKE	22633458
CCL3L1		CCR1				Chemokine		Chemokine	CellPhoneDB;Ramilowski2015	22633458
CCL3L1		CCR3				Chemokine		Chemokine	CellPhoneDB;Ramilowski2015	22633458
CX3CL1		CX3CR1				Chemokine		Chemokine		22633458
CXCL1		CXCR2				Chemokine		Chemokine		22633458
CXCL10		CXCR3				Chemokine		Chemokine		12884299
CXCL11		CXCR3				Chemokine		Chemokine		12884299
CXCL12		CXCR4				Chemokine		Chemokine		22633458
CXCL13		CXCR5				Chemokine		Chemokine		22633458
CXCL16		CXCR6				Chemokine		Chemokine	CellPhoneDB;Guide2Pharma;HPMR;Kirouac2010;Ramilowski2015;SPIKE;guidetopharmacology.org	22633458
CXCL2		CXCR2				Chemokine		Chemokine		22633458
CXCL3		CXCR2				Chemokine		Chemokine		22633458
CXCL5		CXCR1				Chemokine		Chemokine		22633458
CXCL5		CXCR2				Chemokine		Chemokine		22633458
CXCL6		CXCR1				Chemokine		Chemokine		22633458
CXCL6		CXCR2				Chemokine		Chemokine		22633458
PPBP		CXCR1				Chemokine		Chemokine		22633458
PPBP		CXCR2			PPBP=CXCL7	Chemokine		Chemokine		8702798;24218476; 22633458
CXCL9		CXCR3				Chemokine		Chemokine		12884299
CXCL8		CXCR1				Chemokine		Chemokine / interleukin		1840701
CXCL8		CXCR2				Chemokine		Chemokine / interleukin		1891716
XCL1		XCR1				Chemokine		Chemokine		22633458
XCL2		XCR1				Chemokine		Chemokine		22633458
IL18		IL18R1	IL18RAP			Cytokine	IL1.	interleukin /Cytokine/ IL1.		20959797; 24332029
IL1A		IL1R1	IL1RAP			Cytokine	IL1.	interleukin /Cytokine/ IL1.		20959797; 24332029
IL1A		IL1R2	IL1RAP			Cytokine	IL1.	interleukin /Cytokine/ IL1.		20959797; 24332029
IL1B		IL1R1	IL1RAP			Cytokine	IL1.	interleukin /Cytokine/ IL1.		20959797; 24332029
IL1B		IL1R2	IL1RAP			Cytokine	IL1.	interleukin /Cytokine/ IL1.		20959797; 24332029
IL1RN		IL1R2				Cytokine	IL1.	interleukin /Cytokine/ IL1.	Reactome, , Ramilowski2015	20959797; 24332029
IL1RN		IL1R1				Cytokine	IL1.	interleukin /Cytokine/ IL1.	Ramilowski2015 / SignaLink3 / STRING	20959797; 24332029
IL36A		IL1RL2	IL1RAP			Cytokine	IL1.	IL1./ interleukin/Cytokine	Reactome	20959797; 24332029
IL36B		IL1RL2	IL1RAP			Cytokine	IL1.	IL1./ interleukin/Cytokine	Reactome	20959797; 24332029
IL36G		IL1RL2	IL1RAP			Cytokine	IL1.	IL1./ interleukin/Cytokine	Reactome	20959797; 24332029
IL36RN		IL1RL2			IL1RL2=IL36R	Cytokine	IL1.	IL1./ interleukin/Cytokine		20959797; 24332029
IL1F10		IL1RAPL1			IL1F10 = IL38, IL1RAPL1=TIGIRR-2	Cytokine	IL1.	IL1./ interleukin/Cytokine	Reactome,Dinarello et al.2013 (Immunity)	20959797; 24332029	IL1F10 = IL38, IL38 inhibitis IL36 signalling, as IL36RN does
IL1F10		IL1RL2			IL28	Cytokine	IL1.	IL1./ interleukin/Cytokine	Reactome, Dinarello et al.2013 (Immunity)	20959797; 24332029
IL1F10		IL1RAPL2			TIGIRR1	Cytokine	IL1.	IL1./ interleukin/Cytokine	Dinarello et al.2013 (Immunity)	20959797; 24332029
IL1F10		SIGIRR			TIR8	Cytokine	IL1.	IL1./ interleukin/Cytokine	Dinarello et al.2013 (Immunity)	20959797; 24332029
IL33		IL1RL1	IL1RAP			Cytokine	IL1.	IL1./ interleukin/Cytokine	Reactome	20959797; 24332029
IL37		IL18R1	SIGIRR			Cytokine	IL1.	IL1./ interleukin/Cytokine	Reactome, 25557042	20959797; 24332029
IL17A		IL17RA	IL17RC			Cytokine	IL17	interleukin/Cytokine / IL17		24011563
IL17B		IL17RB				Cytokine	IL17	interleukin/Cytokine / IL17		24011563
IL17C		IL17RA	IL17RE			Cytokine	IL17	interleukin/Cytokine / IL17		24011563	The receptor for IL17D is unknown (Gu et al. 2013).
IL25		IL17RB			IL17E = IL25	Cytokine	IL17	interleukin/Cytokine / IL17		24011563
IL17F		IL17RA	IL17RC			Cytokine	IL17	interleukin/Cytokine / IL17		24011563
CSF1		CSF1R				Cytokine	RTK	Cytokine /RTK		26095744
FLT3LG		FLT3				Cytokine	RTK	Cytokine/ RTK		21389326
KITLG		KIT				Cytokine	RTK	Cytokine / RTK	CellPhoneDB;Kirouac2010;Ramilowski2015	17662946
PDGFA		PDGFRA				Cytokine	RTK	RTK/Cytokine		15207811;9739761
PDGFB		PDGFRA				Cytokine	RTK	RTK/Cytokine		15207811;9739761
PDGFB		PDGFRB				Cytokine	RTK	RTK/Cytokine		15207811;9739761
PDGFC		PDGFRA				Cytokine	RTK	RTK/Cytokine		15207811;9739761
IL34		CSF1R				Cytokine	RTK			26095744
IL34	CSF1	CSF1R				Cytokine	RTK			26095744
TGFA		EGFR				Cytokine	TGF	Cytokine/ TGF		27635238
INHBA		ACVR1B	ACVR2A			Cytokine	TGF	Cytokine/TGF		8622651; 8721982
INHBA		ACVR1B	ACVR2B			Cytokine	TGF	Cytokine/TGF		8622651; 8721982
INHBA	INHBB	ACVR1B	ACVR2A			Cytokine	TGF	Cytokine/TGF		8622651; 8721982
INHBA	INHBB	ACVR1B	ACVR2B			Cytokine	TGF	Cytokine/TGF		8622651; 8721982
INHBA	INHBB	ACVR1C	ACVR2A			Cytokine	TGF	Cytokine/TGF		8622651; 8721982
INHBA	INHBB	ACVR1C	ACVR2B			Cytokine	TGF	Cytokine/TGF		8622651; 8721982
GDF1		ACVR1B	ACVR2A			Cytokine	TGF	Cytokine/TGF		22710174
GDF1		ACVR1B	ACVR2B			Cytokine	TGF	Cytokine/TGF		22710174
GDF1		ACVR1C	ACVR2A			Cytokine	TGF	Cytokine/TGF		22710174
GDF1		ACVR1C	ACVR2B			Cytokine	TGF	Cytokine/TGF		22710174
GDF3		ACVR1B	ACVR2A			Cytokine	TGF	Cytokine/TGF		22710174
GDF3		ACVR1B	ACVR2B			Cytokine	TGF	Cytokine/TGF		22710174
GDF3		ACVR1C	ACVR2A			Cytokine	TGF	Cytokine/TGF		22710174
GDF3		ACVR1C	ACVR2B			Cytokine	TGF	Cytokine/TGF		22710174
INHBB		ACVR1B	ACVR2A			Cytokine	TGF	Cytokine/TGF		8622651; 8721982
INHBB		ACVR1B	ACVR2B			Cytokine	TGF	Cytokine/TGF		8622651; 8721982
INHBB		ACVR1C	ACVR2A			Cytokine	TGF	Cytokine/TGF		8622651; 8721982
INHBB		ACVR1C	ACVR2B			Cytokine	TGF	Cytokine/TGF		8622651; 8721982
BMP2		BMPR1A	ACVR2A			Cytokine	TGF	Cytokine/TGF		18436533	INHBC / INHBE = receptor unknown (KEGG cytokine interaction)
BMP2		BMPR1A	ACVR2B			Cytokine	TGF	Cytokine/TGF		18436533
BMP2		BMPR1A	BMPR2			Cytokine	TGF	Cytokine/TGF		18436533
BMP2		BMPR1B	ACVR2A			Cytokine	TGF	Cytokine/TGF		18436533
BMP2		BMPR1B	ACVR2B			Cytokine	TGF	Cytokine/TGF		18436533
BMP2		BMPR1B	BMPR2			Cytokine	TGF	Cytokine/TGF		18436533
BMP4		BMPR1A	ACVR2A			Cytokine	TGF	Cytokine/TGF		18436533
BMP4		BMPR1A	ACVR2B			Cytokine	TGF	Cytokine/TGF		18436533
BMP4		BMPR1A	BMPR2			Cytokine	TGF	Cytokine/TGF		18436533
BMP4		BMPR1B	ACVR2A			Cytokine	TGF	Cytokine/TGF		18436533
BMP4		BMPR1B	ACVR2B			Cytokine	TGF	Cytokine/TGF		18436533
BMP4		BMPR1B	BMPR2			Cytokine	TGF	Cytokine/TGF		18436533
GDF5		BMPR1B	ACVR2A		BMP14 / CDMP-1	Cytokine	TGF	Cytokine/TGF		17878607
GDF5		BMPR1B	ACVR2B			Cytokine	TGF	Cytokine/TGF		17878607
GDF5		BMPR1B	BMPR2			Cytokine	TGF	Cytokine/TGF		17878607
BMP6		ACVR1	ACVR2A			Cytokine	TGF	Cytokine/TGF		18436533
BMP6		ACVR1	ACVR2B			Cytokine	TGF	Cytokine/TGF		18436533
BMP6		ACVR1	BMPR2			Cytokine	TGF	Cytokine/TGF		18436533
BMP7		ACVR1	ACVR2A		OP-1	Cytokine	TGF	Cytokine/TGF		18436533
BMP7		ACVR1	ACVR2B			Cytokine	TGF	Cytokine/TGF		18436533
BMP7		ACVR1	BMPR2			Cytokine	TGF	Cytokine/TGF		18436533
AMH		BMPR1A	AMHR2		MIS	Cytokine	TGF	Cytokine/TGF		17878607
AMH		ACVR1	AMHR2		MIS	Cytokine	TGF	Cytokine/TGF		17878607
GDF2		ACVRL1	ACVR2A		BMP9	Cytokine	TGF	Cytokine/TGF		17878607
GDF2		ACVRL1	ACVR2B		BMP9	Cytokine	TGF	Cytokine/TGF		17878607
GDF2		ACVRL1	BMPR2		BMP9	Cytokine	TGF	Cytokine/TGF		17878607
BMP10		ACVRL1	ACVR2A			Cytokine	TGF	Cytokine/TGF		17878607
BMP10		ACVRL1	ACVR2B			Cytokine	TGF	Cytokine/TGF		17878607
BMP10		ACVRL1	BMPR2			Cytokine	TGF	Cytokine/TGF		17878607
BMP15		BMPR1B	BMPR2		GDF9b	Cytokine	TGF	Cytokine/TGF		17878607
GDF9		BMPR1B	BMPR2			Cytokine	TGF	Cytokine/TGF		17878607
GDF11		TGFBR1	ACVR2A			Cytokine	TGF	Cytokine/TGF		17878607
GDF11		TGFBR1	ACVR2B			Cytokine	TGF	Cytokine/TGF		17878607
GDF11		ACVR1B	ACVR2A			Cytokine	TGF	Cytokine/TGF		17878607
GDF11		ACVR1B	ACVR2B			Cytokine	TGF	Cytokine/TGF		17878607
GDF10		ACVR1B	ACVR2B			Cytokine	TGF	Cytokine/TGF		17878607
MSTN		TGFBR1	ACVR2B		MSTN = myostatin = GDF8	Cytokine	TGF	Cytokine/TGF		17878607
MSTN		ACVR1B	ACVR2B			Cytokine	TGF	Cytokine/TGF		17878607
NODAL		ACVR1B	ACVR2A			Cytokine	TGF	Cytokine/TGF		17878607
NODAL		ACVR1B	ACVR2B			Cytokine	TGF	Cytokine/TGF		17878607
NODAL		ACVR1C	ACVR2A			Cytokine	TGF	Cytokine/TGF		17878607
NODAL		ACVR1C	ACVR2B			Cytokine	TGF	Cytokine/TGF		17878607
FASLG		FAS			TNFSF6 = FasL	Cytokine	TNF	TNF Family/Cytokine		11239407
FASLG		TNFRSF6B				Cytokine	TNF	TNF Family/Cytokine		11239407
LTA		TNFRSF1A				Cytokine	TNF	TNF Family/Cytokine		7995952
LTA		TNFRSF1B				Cytokine	TNF	TNF Family/Cytokine		7995952
LTA		TNFRSF14			TNFRSF14 = HVEM	Cytokine	TNF	TNF Family/Cytokine	CellPhoneDB, Reactome	7995952
LTB	LTA	LTBR			TNFSF3=LTB / TNFRSF3 = LTBR	Cytokine	TNF	TNF Family/Cytokine	Ramilowski2015; CellPhoneDB ;SignaLink3;Signor	11239407
TNF		TNFRSF1A				Cytokine	TNF	TNF Family/Cytokine	CellPhoneDB, Reactome	11239407
TNF		TNFRSF1B				Cytokine	TNF	TNF Family/Cytokine		11239407
TNFSF10		TNFRSF10A			TNFSF10=TRAIL	Cytokine	TNF	TNF Family/Cytokine		11239407
TNFSF10		TNFRSF10B				Cytokine	TNF	TNF Family/Cytokine		11239407
TNFSF10		TNFRSF10C				Cytokine	TNF	TNF Family/Cytokine		11239407
TNFSF10		TNFRSF10D				Cytokine	TNF	TNF Family/Cytokine		11239407
TNFSF10		TNFRSF11B				Cytokine	TNF	TNF Family/Cytokine		11239407
TNFSF11		TNFRSF11A				Cytokine	TNF	TNF Family/Cytokine		11239407
TNFSF11		TNFRSF11B				Cytokine	TNF	TNF Family/Cytokine		11239407
TNFSF12		TNFRSF12A			TNFSF12 = TWEAK	Cytokine	TNF	TNF Family/Cytokine	Reactome/CellPhoneDB/Ramilowski2015/HPMR	11239407
TNFSF13B		TNFRSF13B			TNFSF13B = BAFF	Cytokine	TNF	TNF Family/Cytokine	Reactome/CellPhoneDB/Ramilowski2015	11239407	promote B cell proliferation
TNFSF13B		TNFRSF17				Cytokine	TNF	TNF Family/Cytokine	Reactome /CellPhoneDB;Ramilowski2015	11239407	promote B cell proliferation
TNFSF13B		TNFRSF13C			TNFSF13C= BAFFR	Cytokine	TNF	TNF Family/Cytokine	Reactome /CellPhoneDB;HPMR;Ramilowski2015;guidetopharmacology.org	11239407	promote B cell proliferation
TNFSF13		TNFRSF13B			TNFRSF13B = TACI /TNFSF13 =APRIL	Cytokine	TNF	TNF Family/Cytokine	Reactome /CellPhoneDB;HPMR;Ramilowski2015	11239407
TNFSF13		TNFRSF17			TNFRSF17 = BCMA	Cytokine	TNF	TNF Family/Cytokine	Reactome	11239407
TNFSF14		TNFRSF14				Cytokine	TNF	TNF Family/Cytokine		11239407
TNFSF14		LTBR				Cytokine	TNF	TNF Family/Cytokine		11239407
TNFSF14		TNFRSF6B			TNFRSF6B=DCR3	Cytokine	TNF	TNF Family/Cytokine	Kegg	11239407
TNFSF15		TNFRSF6B				Cytokine	TNF	TNF Family/Cytokine		11239407
TNFSF15		TNFRSF25				Cytokine	TNF	TNF Family/Cytokine	Kegg	11239407
TNFSF8		TNFRSF8			CD30L/CD30	Cytokine	TNF	TNF Family/Cytokine		11239407
EDA		EDAR				Cytokine	TNF	TNF Family/Cytokine		10484778	Only isoform 1 is binding
EDA		EDA2R				Cytokine	TNF	TNF Family/Cytokine		10484778
CSF2		CSF2RA	CSF2RB		GM-CSF=CFS2	Cytokine	type 1	Cytokine /Cytokine type 1		18692472
CSF3		CSF3R				Cytokine	type 1	Cytokine /Cytokine type 1		10537111
EPO		EPOR				Cytokine	type 1	Cytokine /Cytokine type 1		9974393; 2163696
IL12A	IL12B	IL12RB1	IL12RB2			Cytokine	type 1	interleukin/Cytokine/Cytokine type 1		9143707
IL13		IL13RA1	IL4R			Cytokine	type 1	interleukin/Cytokine/Cytokine type 1		9013879
IL13		IL13RA2				Cytokine	type 1	interleukin/Cytokine/Cytokine type 1		8663118
IL15		IL15RA	IL2RB	IL2RG		Cytokine	type 1	interleukin/Cytokine/Cytokine type 1	SignaLink3 / Reactome	8026467; 15546386
IL2		IL2RA	IL2RB	IL2RG		Cytokine	type 1	interleukin /Cytokine / Cytokine type 1	Reactome	15546386
IL21		IL21R	IL2RG			Cytokine	type 1	interleukin/Cytokine/Cytokine type 1		11016959
IL23A	IL12B	IL23R	IL12RB1			Cytokine	type 1	interleukin/Cytokine/Cytokine type 1		12023369
IL3		IL3RA	CSF2RB			Cytokine	type 1	interleukin/Cytokine / Cytokine type 1		1833064
IL4		IL4R	IL2RG			Cytokine	type 1	interleukin /Cytokine / Cytokine type 1		7795521 ;15546386
IL5		IL5RA	CSF2RB			Cytokine	type 1	interleukin/Cytokine/Cytokine type 1		1833065
IL7		IL7R	IL2RG			Cytokine	type 1	interleukin/Cytokine/Cytokine type 1		15546386
LEP		LEPR				Cytokine	type 1	Cytokine / Cytokine type 1	CellPhoneDB;HPMR;Kirouac2010;Ramilowski2015	9463481
TSLP		IL7R	CRLF2			Cytokine	type 1	Cytokine/Cytokine type 1		11418668
CTF1		LIFR	IL6ST			Cytokine	type 1	Cytokine / Cytokine type 1	Ramilowski2015;SignaLink3;Signor, Reactome	9030543
CNTF		LIFR	IL6ST			Cytokine	type 1	Cytokine / Cytokine type 1	Reactome	9143707
LIF		LIFR	IL6ST			Cytokine	type 1	Cytokine / Cytokine type 1	Reactome	9143707
OSM		OSMR	IL6ST			Cytokine	type 1	Cytokine / Cytokine type 1	Reactome	9143707
IL11		IL11RA	IL6ST			Cytokine	type 1	Cytokine / Cytokine type 1		9143707
IL6		IL6R	IL6ST			Cytokine	type 1	Cytokine/ Checkpoint / interleukin / Cytokine type 1		9143707
IL31		IL31RA	OSMR			Cytokine	type 1	Cytokine / Cytokine type 1	Reactome/HPMR/Ramilowski2015	18926762
CNTF		CNTFR	IL6ST			Cytokine	type 1	Cytokine / Cytokine type 1	Ramilowski2015;Signor	9143707
THPO		MPL				Cytokine	type 1	Cytokine / Cytokine type 1	Reactome / CellPhoneDB/;Kirouac2010;Ramilowski2015;Signor	11784712
GH1		GHR				Cytokine	type 1	Cytokine/Cytokine type 1		2387255
IL27	EBI3	IL27RA			IL30=IL27 , EBI3=IL27B	Cytokine	type 1	interleukin / Cytokine/Cytokine type 1	Reactome/Ramilowski2015	9143707
IL9		IL9R	IL2RG			Cytokine	type 1	interleukin / Cytokine/Cytokine type 1	Reactome/HPMR/Kirouac2010/Ramilowski2015/Signor	15546386
IL27	IL12A	IL27RA	IL12RB2		IL12A=p35	Cytokine	type 1	Cytokine/Cytokine type 1		24743305
IFNA1		IFNAR1	IFNAR2			Cytokine	type 2	Cytokine/Cytokine type 2		15032600
IFNB1		IFNAR1	IFNAR2			Cytokine	type 2	Cytokine/Cytokine type 2		15032600
IFNG		IFNGR1	IFNGR2			Cytokine	type 2	Cytokine/Cytokine type 2	HPMR;Macrophage;Ramilowski2015;SPIKE;SignaLink3;Signor	15032600
IFNA2		IFNAR1	IFNAR2			Cytokine	type 2	Cytokine/Cytokine type 2	Reactome, Ramilowski2015	15032600
IFNA4		IFNAR1	IFNAR2			Cytokine	type 2	Cytokine/Cytokine type 2	Reactome, Ramilowski2013	15032600
IFNA5		IFNAR1	IFNAR2			Cytokine	type 2	Cytokine/Cytokine type 2	Reactome, Ramilowski2014	15032600
IFNA6		IFNAR1	IFNAR2			Cytokine	type 2	Cytokine/Cytokine type 2	Reactome, Ramilowski2015	15032600
IFNA7		IFNAR1	IFNAR2			Cytokine	type 2	Cytokine/Cytokine type 2	Reactome, Ramilowski2016	15032600
IFNA8		IFNAR1	IFNAR2			Cytokine	type 2	Cytokine/Cytokine type 2	Reactome, Ramilowski2017	15032600
IFNA10		IFNAR1	IFNAR2			Cytokine	type 2	Cytokine/Cytokine type 2	Reactome, Ramilowski2018	15032600
IFNA14		IFNAR1	IFNAR2			Cytokine	type 2	Cytokine/Cytokine type 2	Reactome, Ramilowski2019	15032600
IFNA16		IFNAR1	IFNAR2			Cytokine	type 2	Cytokine/Cytokine type 2	Reactome, Ramilowski2020	15032600
IFNA17		IFNAR1	IFNAR2			Cytokine	type 2	Cytokine/Cytokine type 2	Reactome, Ramilowski2021	15032600
IFNA21		IFNAR1	IFNAR2			Cytokine	type 2	Cytokine/Cytokine type 2	Reactome, Ramilowski2022	15032600
IFNK		IFNAR1	IFNAR2			Cytokine	type 2	Cytokine/Cytokine type 2		11514542
IFNE		IFNAR1	IFNAR2			Cytokine	type 2	Cytokine/Cytokine type 2		23449591
IFNW1		IFNAR1	IFNAR2			Cytokine	type 2	Cytokine/Cytokine type 2		15032600
IFNL1		IL10RB	IFNLR1		IFNL1=IL29	Cytokine	type 2	interleukin /Cytokine/Cytokine type 2		12469119
IFLNL2		IL10RB	IFNLR1		IFNL2=IL28A	Cytokine	type 2	interleukin /Cytokine/Cytokine type 2		12469119
IFNL3		IL10RB	IFNLR1		IFNL3=IL28B	Cytokine	type 2	interleukin /Cytokine/Cytokine type 2		12469119
IL10		IL10RA	IL10RB			Cytokine	type 2	interleukin /Cytokine/Cytokine type 2	Ramilowski2015/ Signor	10347215; 15032600
IL19		IL20RA	IL20RB			Cytokine	type 2	interleukin /Cytokine/Cytokine type 2	Reactome	15032600
IL20		IL20RA	IL20RB			Cytokine	type 2	interleukin /Cytokine/Cytokine type 2		15032600
IL20		IL22RA1	IL20RB			Cytokine	type 2	interleukin /Cytokine/Cytokine type 2		15032600
IL22		IL22RA1	IL20RB			Cytokine	type 2	interleukin /Cytokine/Cytokine type 2		11035029
IL22		IL22RA2				Cytokine	type 2	interleukin /Cytokine/Cytokine type 2		15032600
IL24		IL20RA	IL20RB			Cytokine	type 2	interleukin /Cytokine/Cytokine type 2		15032600
IL24		IL22RA1	IL20RB			Cytokine	type 2	interleukin /Cytokine/Cytokine type 2		15032600
IL26		IL20RA	IL10RB			Cytokine	type 2	Cytokine/Cytokine type 2 / interleukin	Reactome	14764663
CLCF1	CRLF1	CNTFR	IL6ST		IL6ST=gp130	Cytokine		Cytokine	Reactome	7852997
MIF		CD74				Cytokine		Cytokine	CellPhoneDB/Reactome	12782713
MIF		CXCR2				Cytokine		Cytokine	Reactome	17435771
MIF		CXCR4				Cytokine		Cytokine	Reactome	17435771
IL16		CD4				Cytokine		Cytokine/Interleukin	Reactome Kirouac2010;Ramilowski2015	10438516 ; 7615501	lymphocytes chemoattractant factor
TXLNA		STX3			TXLNA=IL14	Cytokine		Cytokine		12558796
TXLNA		STX4				Cytokine		Cytokine		12558796
TXLNA		STX1A				Cytokine		Cytokine		12558796
PRL		PRLR				Cytokine	type 1	Cytokine / Cytokine type 1		18467331
AREG		EGFR				Growth factor		Growth factor	CellPhoneDB;Kirouac2010;Ramilowski2015	2466334
EFNA4		EPHA2				Growth factor		Growth factor		9530499
EFNA4		EPHA3				Growth factor		Growth factor		9530499
EFNA4		EPHA4				Growth factor		Growth factor		9530499
EFNA4		EPHA7				Growth factor		Growth factor		9530499
EFNA5		EPHA3				Growth factor		Growth factor		9530499
EFNA5		EPHA7				Growth factor		Growth factor		9530499
EFNA5		EPHA2				Growth factor		Growth factor		9530499
EFNB1		EPHB1				Growth factor		Growth factor		9530499
EFNB1		EPHB2				Growth factor		Growth factor		9530499
EGF		EGFR				Growth factor		Growth factor		8639530
VEGFD		KDR			KRD=VEGFR2	Growth factor		Growth factor		16835467
GDNF		GFRA1	RET			Growth factor		Growth factor		25242331
GDNF		GFRA2	RET			Growth factor		Growth factor		9182803
HBEGF		EGFR				Growth factor		Growth factor		12097488; 12621152
HBEGF		ERBB4				Growth factor		Growth factor		12621152
HGF		MET				Growth factor		Growth factor		15218027
NRTN		GFRA1	RET			Growth factor		Growth factor		9192684
NRTN		GFRA2	RET			Growth factor		Growth factor		9192684
OSTN		NPR3				Growth factor		Growth factor		19244276;17951249
VEGFA		FLT1			FLT1=VEGFR1	Growth factor		Growth factor		26285753
VEGFA		KDR			KDR=FLK1=VEGFR2	Growth factor		Growth factor		26285753; 1417831
VEGFA		NRP1				Growth factor		Growth factor		21653826
VEGFB		FLT1				Growth factor		Growth factor		26285753
VEGFC		FLT4			FLT4=VEGFR3	Growth factor		Growth factor		11532940
CALCA		CALCR				Hormone				6148938 ; 1331173
CALCA		CALCRL	RAMP1			Hormone				9620797
CALCA		CALCRL	RAMP2			Hormone				9620797
CALCA		CALCRL	RAMP3			Hormone				9620797
GAL		GALR2				Neuropeptide				9685625;9880084
DLL3		NOTCH1				Notch signalling		Notch signalling		16921404
DLL3		NOTCH2				Notch signalling		Notch signalling		16921404
DLL3		NOTCH3				Notch signalling		Notch signalling		16921404
DLL3		NOTCH4				Notch signalling		Notch signalling		16921404
JAG1		NOTCH1				Notch signalling		Notch signalling		16921404
JAG1		NOTCH2				Notch signalling		Notch signalling		16921404
JAG1		NOTCH3				Notch signalling		Notch signalling		16921404
JAG2		NOTCH1				Notch signalling		Notch signalling		16921404
JAG2		NOTCH2				Notch signalling		Notch signalling		16921404
JAG2		NOTCH3				Notch signalling		Notch signalling		16921404
CD58		CD2					Adhesion molecule			14529530
FN1		ITGAV					Adhesion molecule			8314844
CD209		ICAM3			CD2019=DC-SIGN		Adhesion molecule	X	Reactome/ CellPhone DB	10721994
VCAM1		ITGA9	ITGB1				Adhesion molecule	Glycoprotein		10209034
VTN		ITGAV					Adhesion molecule			7685013
C3		C3AR1					Complement			8702752
C3		CR2					Complement			6230668
VCAN		CD44					Extracellular matrix			10950950
GAS6		MERTK					Gla-containing protein			9160883
GAST		CCKBR					Hormone	Hormone		8349705
SEMA3F		NRP2					Semaphorin	Semaphorin		25068647
SEMA4A		PLXNB1					Semaphorin	Semaphorin		29981480
SEMA4A		PLXNB2					Semaphorin	Semaphorin		29981480
SEMA4A		PLXNB3					Semaphorin	Semaphorin		11245885
SEMA4A		PLXND1					Semaphorin	Semaphorin	Ramilowski2015	11245885
SEMA4C		PLXNB2					Semaphorin	Semaphorin		11245885
SEMA4D		PLXNB2					Semaphorin	Semaphorin		11245885
SEMA4D		PLXNB1					Semaphorin	Semaphorin		11245885
SEMA4D		CD72					Semaphorin	Semaphorin		29971044
SEMA7A		PLXNC1					Semaphorin	Semaphorin		10520995
SEMA7A		ITGA1	ITGB1				Semaphorin	Semaphorin		17671519
EDN1		EDNRA					Vasoconstrictor peptide	Vasoconstrictor peptide		8440682
EDN1		EDNRB					Vasoconstrictor peptide	Vasoconstrictor peptide		8440682
EDN2		EDNRA					Vasoconstrictor peptide	Vasoconstrictor peptide		8440682
EDN3		EDNRB					Vasoconstrictor peptide	Vasoconstrictor peptide		8440682
WNT5A		FZD5					Wnt family	Wnt family		11029007
WNT5B		FZD1	LRP5				Wnt family	Wnt family		11029007
WNT5B		FZD1	LRP6				Wnt family	Wnt family		11029007
WNT5B		FZD10	LRP5				Wnt family	Wnt family		11029007
WNT5B		FZD10	LRP6				Wnt family	Wnt family		11029007
WNT5B		FZD2	LRP5				Wnt family	Wnt family		11029007
WNT5B		FZD2	LRP6				Wnt family	Wnt family		11029007
WNT5B		FZD3	LRP5				Wnt family	Wnt family		11029007
WNT5B		FZD3	LRP6				Wnt family	Wnt family		11029007
WNT5B		FZD5	LRP5				Wnt family	Wnt family		11029007
WNT5B		FZD5	LRP6				Wnt family	Wnt family		11029007
WNT5B		FZD6	LRP5				Wnt family	Wnt family		11029007
WNT5B		FZD6	LRP6				Wnt family	Wnt family		11029007
WNT5B		FZD7	LRP5				Wnt family	Wnt family		11029007
WNT5B		FZD7	LRP6				Wnt family	Wnt family		11029007
WNT5B		FZD8	LRP5				Wnt family	Wnt family		11029007
WNT5B		FZD8	LRP6				Wnt family	Wnt family		11029007
WNT5B		FZD9	LRP5				Wnt family	Wnt family		11029007
WNT5B		FZD9	LRP6				Wnt family	Wnt family		11029007
SLIT1		ROBO2								21600986
SHH		PTCH1								27647915
SLIT1		ROBO1								21600986
GUCA2A		GUCY2C								23269669
IHH		PTCH1								29274272
IHH		PTCH2								29274272
LCN1		LMBR1L								11287427
PLAU		PLAUR								11501527
PVR		CD96								9626554
PVR		CD226								15034010
RSPO4		LGR4	LRP5							24639526
RSPO4		LGR4	LRP6							24639526
RSPO4		LGR5	LRP5							21727895
RSPO4		LGR5	LRP6							21727895
