## Supplementary Table S5 for "ICELLNET: a transcriptome-based framework to dissect intercellular communication"

### Sheet: A_pDC
CD86
	∅	GM-CSF	Med	LPS	LPS + αTNFR	LPS + αIL10R	IgG	αTNF	αGM-CSF	αG-CSF	αIL-12	All 4
D1	214	530	237	311	232	562	557	282	530	663	495	227
D2	142	364	143	232	184	651	561	211	524	699	622	174
D3	170	337	185	198	199	807	708	235	642	758	718	163
D4	181	472	177	187	144	444	735	199	601	505	572	166
D5	181	510	194	313	195	361	358	216	409	351	398	187
D6	194	437	213	260	198	353	347	191	354	364	363	215
D7	9	325	32	106	27	357
D8	0	193	0	61	13	480
D9	37	204	52	65	66	674
D10	63	354	59	69	26	326
D11	11	340	24	143	25	191
D12	35	278	54	101	39	194
D13	0	224	19	133	57	359
D14	44	665	82	244	112	410
D15	425	417	355	0	884	809
D16	568	884	421	153	0	1587
D17	130	1154	105	330	110	549
D18	76	380	109	308	120	736
HLA-DR
	∅	GM-CSF	Med	LPS	LPS + αTNFR	LPS + αIL10R	IgG	αTNF	αGM-CSF	αG-CSF	αIL-12	All 4
D1	3695	12337	4185	7994	3260	16660	17095	3030	14407	16811	16198	2911
D2	2150	10610	2197	5816	2811	14241	14265	2283	14445	15457	14977	1757
D3	4400	10900	4797	7492	4641	14700	15100	5688	16100	15600	15300	3842
D4	2953	11700	2985	4111	1748	12400	13400	2596	14000	12500	12900	1862
D5	2770	13300	2965	8100	2123	9621	10200	2251	10800	10200	8656	2000
D6	4171	8313	2791	6903	2626	6391	9704	2353	11100	8991	9300	3170
D7	3676.5	12318.5	4166.5	7975.5	3241.5	16641.5
D8	2114.2	10574.2	2161.2	5780.2	2775.2	14205.2
D9	4392.98	10893	4789.98	7484.98	4633.98	14693
D10	2950.54	11697.5	2982.54	4108.54	1745.54	12397.5
D11	2765.69	13295.7	2960.69	8095.69	2118.69	9616.69
D12	4155.2	8297.2	2775.2	6887.2	2610.2	6375.2
D13	2994.4	19505.4	3802.4	14405.4	3972.4	25005.4
D14	3580.5	22963.5	4589.5	15063.5	5994.5	22963.5
D15	2647	9148	6516	3282	8553	8948
D16	1422	9383	1561	10259	838	13559
D17	5582.2	21765.2	5411.2	12865.2	3800.2	16065.2
D18	5325.8	14755.8	6131.8	13555.8	5197.8	18855.8
ICOSL							LPS + αIL10R
	∅	GM-CSF	Med	LPS	LPS + αTNFR	LPS + αIL10R	IgG	αTNF	αGM-CSF	αG-CSF	αIL-12	All 4
D1	272	2022	462	1393	341	3737	3604	306	3145	3474	3715	258
D2	143	1915	132	1134	359	4402	4404	261	3740	4786	4115	150
D3	524	2270	632	1779	623	4724	4812	911	5023	5142	4778	532
D4	418	4354	439	1070	367	3888	4604	504	4435	3810	4151	321
D5	330	3225	445	2028	421	2288	2271	439	2530	2484	2453	355
D6	474	2160	505	1344	539	2221	2845	371	3476	2566	2755	487
D7	173.9	1923.9	363.9	1294.9	242.9	3638.9
D8	55.5	1827.5	44.5	1046.5	271.5	4314.5
D9	427	2173	535	1682	526	4627
D10	343.7	4279.7	364.7	995.7	292.7	3813.7
D11	229	3124	344	1927	320	2187
D12	369	2055	400	1239	434	2116
D13	281.1	4074.1	267.1	2612.1	477.1	4986.1
D14	225	3481	251	2057	545	2945
D15	1045	2698	1812	1509	2676	2732
D16	559	4037	440	3314	287	6018
D17	563	5077	477	2789	370	3701
D18	484	4331	939	2830	762	5817

### Sheet: B_Keratinocytes
TNFa
							LPS + aIL10R
	∅	LPS	Med	LPS	LPS + aTNFR	LPS + aIL10R	IgG	aIL-19	aIL-36g	aOSM	aTNF	All 4
D1	1	0.6	0.3	35	4.8	84.6	78.9	68.7	68.3	72.3	7.4	6.1
D2	0.8	0.9	0.3	9.8	2.1	142.5	137.7	113.1	245.4	181.5	79.1	81.2
D3	0.4	0.8	0.5	20.6	5.7	248.6	139.4	137.1	73.5	89.7	9.9	8.1
D4	0.9	1.7	0.8	8.9	8	131.8	125.3	97.9	130.7	43.8	5.4	6.6
D5	1	6.6	5.6	20.3	126	345.3
D6	9.9	3.8	2.4	114.9	104.8	302.3
D7	9.1	2.8	1.3	33.2	7.3	168.5
D8	1.2	1.2	0.9	27.5	13.7	233.4
IL1b							LPS + aIL10R
	∅	LPS	Med	LPS	LPS + aTNFR	LPS + aIL10R	IgG	aIL-19	aIL-36g	aOSM	aTNF	All 4
D1	1	0.31	0.19	1.65	0.55	4.36	5.4	6.38	4.94	3.8	0.62
D2	1.4	0.3	0.27	1.48	0.29	29.15	11.44	25.13	21.1	29.52	3.31	3.87
D3	0.73	0.89	0.35	1.82	1.13	17.73	13.48	14.31	7.06	5.3	1.2	1.24
D4	0.58	0.56	0.62	0.68	0.65	12.49	7.41	7.33	5.58	2.9	0.57	0.78
D5	1	1.7	2.1	1.9	17.5	43.2
D6	0.9	1.7	0.2	8.7	7.1	44
D7	2.2	0.8	0.2	3.8	0.9	13.3
D8	0.3	0.4	0.4	2.3	0.8	17.2

### Sheet: C_Neutrophils
CD62L							LPS + aIL10R
	Medium	LPS 100ng/mL	Med	LPS + IgG	LPS + aTNFR	LPS + aIL10R	Mouse Ig	aG-CSF	aGM-CSF	aTNF	aIL6	All 4
D157	3648	752	3479	3073	2639	336	701	563	434
D165	3376	2156	3072	3161	2535	1713	1304	1353	1120
D167	2070	151	1581	1340	1061	0	89	38	0
D151	2705	811		1314		104	0			2021	0	2392
D152	2419	795		4109		97	222			2266	0	2271
D153	1495	122		649		0	365			1511	0	1146
D144	4034	1065	3882	2765	3309	111	174	228	148	3244	162	3183
D165	3008	849	2858	2678	2777	675	1029	824	620	2713	637	2470
D167	1803	237	2048	1335	1536	3	16	91	138	1426	0	1169
CD11b							LPS + aIL10R
	Medium	LPS 100ng/mL	Medium	LPS + IgG	LPS + aTNFR	LPS + aIL10R	Mouse Ig	aG-CSF	aGM-CSF	aTNF	aIL6	All 4
D157	745	14424	758	1502	2330	7299	6096	7042	7077
D165	12327	91576	11615	24710	29601	100478	86987	93545	90920
D167	1835	20623	2643	3817	4983	17163	13140	13492	14135
D151	7388	60779		38288		64487	62378			25156	65223	14598
D152	3815	13426		3459		17409	13953			4864	15194	4126
D153	7443	30973		20490		32971	30960			9942	31764	8277
D144	4551	37857	3774	17224	9375	38949	36731	35723	35898	10017	32010	7247
D165	1848	8517	1409	2752	2224	9545	8982	8629	8316	1194	7947	1762
D167	1088	20254	2388	6767	2946	18977	18683	16964	16798	1837	16092	1030
